# The proposed Baltic Sea endemic green alga *Monostroma balticum* represents a foliose morphotype of *Ulva intestinalis* (Ulvales, Ulvophyceae)

**DOI:** 10.64898/2026.09.16.751975

**Authors:** Niko R. Johansson, Jaanika Blomster, Tytti Wärri, Elina Laiho, Elena Schrofner-Brunner, Nicolas Straube, Cessa Rauch, Sophie Steinhagen

**Author notes:** senior author (Sophie Steinhagen).

## Abstract

Green algae in *Ulva, Monostroma* and similar genera are notoriously difficult to identify morphologically, due to high phenotypic plasticity and the presence of cryptic species – which has historically resulted in a challenging taxonomy, poorly resolved species boundaries, and potentially numerous invalid species descriptions. DNA-based specimen identification, especially combined with analysis of historical herbarium voucher DNA, has huge potential in resolving many unresolved taxonomical problems in these algae. One such example is *Monostroma balticum,* which has been described as foliose, monostromatic green seaweed known only free-floating, and reported to be endemic to the Baltic Sea. Previous studies have highlighted major uncertainty in the status of this taxon. We conducted an extensive sampling campaign of monostromatic green algae across the Baltic Sea to molecularly, morphologically and ecologically characterise this enigmatic taxon. Additionally, we investigated original exciccate material of *M. balticum* by using a museomic approach. We show that *Monostroma balticum* represents a monostromatic, foliose morphotype of the cosmopolitan and ubiquitous species *Ulva intestinalis.* This foliose growth form is seen in low salinity conditions, and, so far, reported only from the inner basin of the Baltic Sea. Our work shows that using morphology- and DNA-based museomic approaches for contemporary and historical specimens is a powerful combination to resolve long-standing taxonomical uncertainties and to produce new biodiversity information, even in relatively well-studied regions.

**Highlights:**

- *Ulva intestinalis* can grow in a monostromatic foliose morphotype.
- Foliose *Ulva intestinalis* appears linked to low salinity conditions.
- DNA-analysis of historical specimens helps solve taxonomical problems.
