## Supplementary Table S1 for "The proposed Baltic Sea endemic green alga *Monostroma balticum* represents a foliose morphotype of *Ulva intestinalis* (Ulvales, Ulvophyceae)"

### Sheet: Sheet1
GenBank accession no.	Species	Voucher no.	Herbarium specimen	Growth form	Collection date	Country	Collection site	Latitude	Longitude	Salinity	Salinity measurement source
submitted: SUB16482554	Ulva intestinalis	DD_228	H5012002	Free-floating	2025-04-07	Finland	Pihlauksenmaa, Eurajoki	61.308664	21.507135	5	CMEMS database estimate
submitted: SUB16482554	Ulva intestinalis	DD_62	H5012003	Free-floating	2024-04-09	Finland	Söderbötet, Konungsö, Parainen	59.941858	21.620004	6	CMEMS database estimate
submitted: SUB16482554	Ulva intestinalis	DD_68	H5012004	Free-floating	2024-04-09	Finland	Söderbötet, Konungsö, Parainen	59.94205	21.6199	6	CMEMS database estimate
submitted: SUB16482554	Ulva intestinalis	DD_73	H5012005	Free-floating	2024-04-09	Finland	Söderbötet, Konungsö, Parainen	59.94205	21.6199	6	CMEMS database estimate
submitted: SUB16482554	Ulva intestinalis	DD_71	H5012006	Free-floating	2024-04-10	Finland	Häggvik, Nötö, Parainen	59.94565	21.755667	6	CMEMS database estimate
submitted: SUB16482554	Ulva intestinalis	DD_84	H5012007	Free-floating	2024-04-10	Finland	Häggvik, Nötö, Parainen	59.945736	21.754999	6	CMEMS database estimate
submitted: SUB16482554	Ulva intestinalis	DD_86	H5012008	Free-floating	2024-04-10	Finland	Långnäs, Nötö, Parainen	59.964943	21.748667	6	CMEMS database estimate
submitted: SUB16482554	Ulva intestinalis	DD_101	H5012009	Free-floating	2024-04-16	Finland	Kopparholm, Parainen	59.96315	21.894317	6	CMEMS database estimate
submitted: SUB16482554	Ulva intestinalis	DD_109	H5012010	Free-floating	2024-04-17	Finland	Kälö, Korsholm, Parainen	60.071452	21.362456	6	CMEMS database estimate
submitted: SUB16482554	Ulva intestinalis	DD_01	H5012011	Free-floating	2024-05-15	Finland	Dalskär, Parainen	60.084402	22.156045	6	CMEMS database estimate
submitted: SUB16482554	Ulva intestinalis	DD_322	H5012012	Free-floating	2025-06-17	Finland	Kyttomlanden, Parainen	59.97326695	21.24171623	6	CMEMS database estimate
submitted: SUB16482554	Ulva intestinalis	DD_324	H5012013	Free-floating	2025-07-01	Finland	Kummelharu, Parainen	59.98669674	21.30405665	6	CMEMS database estimate
submitted: SUB16482554	Ulva intestinalis	DD_17	H5012014	Free-floating	2024-09-11	Finland	Nölstön, Kemiönsaari	59.863107	22.324257	6	CMEMS database estimate
submitted: SUB16482554	Ulva intestinalis	DD_48	H5012015	Free-floating	2024-09-12	Finland	Bärsskär, Kemiönsaari	59.853472	22.205636	6	CMEMS database estimate
submitted: SUB16482554	Ulva intestinalis	DD_41	H5012016	Free-floating	2024-09-12	Finland	Grisselskär, Kemiönsaari	59.83476	22.16124	6	CMEMS database estimate
submitted: SUB16482554	Ulva intestinalis	DD_56	H5012017	Free-floating	2024-09-12	Finland	Bärsskär, Kemiönsaari	59.853665	22.205428	6	CMEMS database estimate
submitted: SUB16482554	Ulva intestinalis	DD_33	H5012018	Free-floating	2024-09-12	Finland	Stora Buskär, Kemiönsaari	59.825367	22.168444	6	CMEMS database estimate
submitted: SUB16482554	Ulva intestinalis	DD_36	H5012019	Free-floating	2024-09-12	Finland	Stubbö viken, Kemiönsaari	59.862903	22.131786	6	CMEMS database estimate
submitted: SUB16482554	Ulva intestinalis	DD_37	H5012020	Free-floating	2024-09-12	Finland	Stubbö viken, Kemiönsaari	59.862998	22.131065	6	CMEMS database estimate
submitted: SUB16482554	Ulva intestinalis	DD_38	H5012021	Free-floating	2024-09-12	Finland	Bånkil, Storön. Kemiönsaari	59.859358	22.093435	6	CMEMS database estimate
submitted: SUB16482554	Ulva intestinalis	DD_59	H5012022	Free-floating	2024-09-13	Finland	Stora Buskär, Kemiönsaari	59.82660064	22.1652204	6	CMEMS database estimate
OL421515	Ulva intestinalis	SV_878	BG	Free-floating	2020-08-06	Sweden	Gryt	58.12839	16.80148	7	Direct measurement
OL421517	Ulva intestinalis	SV_880	BG	Free-floating	2020-08-06	Sweden	Gryt	58.12839	16.80148	7	Direct measurement
Submitted: SUB16485351	Ulva intestinalis	E.Sch_2	BG	Free-floating	2020-08-19	Sweden	Askö	58.82301	17.6366	6	CMEMS database estimate
submitted: SUB16482554	Monostroma grevillei	DD_81	H5012023	Free-floating	2024-04-09	Finland	Söderbötet, Konungsö, Parainen	59.94272	21.618635	6	CMEMS database estimate
submitted: SUB16482554	Monostroma grevillei	DD_82	H5012024	NA	2024-04-09	Finland	Skituskär, Ramsö, Parainen	59.937517	21.616317	6	CMEMS database estimate
submitted: SUB16482554	Monostroma grevillei	DD_61	H5012025	NA	2024-04-09	Finland	Söderbötet, Konungsö, Parainen	59.94272	21.618635	6	CMEMS database estimate
submitted: SUB16482554	Monostroma grevillei	DD_63	H5012026	Attached	2024-04-09	Finland	Söderbötet, Konungsö, Parainen	59.94205	21.6199	6	CMEMS database estimate
submitted: SUB16482554	Monostroma grevillei	DD_64	H5012027	Attached	2024-04-09	Finland	Skituskär, Ramsö, Parainen	59.937517	21.616317	6	CMEMS database estimate
submitted: SUB16482554	Monostroma grevillei	DD_70	H5012028	Attached	2024-04-09	Finland	Skituskär, Ramsö, Parainen	59.937651	21.616343	6	CMEMS database estimate
submitted: SUB16482554	Monostroma grevillei	DD_72	H5012029	Attached	2024-04-09	Finland	Söderbötet, Konungsö, Parainen	59.94205	21.6199	6	CMEMS database estimate
submitted: SUB16482554	Monostroma grevillei	DD_83	H5012030	Free-floating	2024-04-10	Finland	Långnäs, Nötö, Parainen	59.964569	21.747957	6	CMEMS database estimate
submitted: SUB16482554	Monostroma grevillei	DD_74	H5012031	Attached	2024-04-10	Finland	Häggvik, Nötö, Parainen	59.945736	21.754999	6	CMEMS database estimate
submitted: SUB16482554	Monostroma grevillei	DD_77	H5012032	Attached	2024-04-10	Finland	Långnäs, Nötö, Parainen	59.964712	21.747774	6	CMEMS database estimate
submitted: SUB16482554	Monostroma grevillei	DD_79	H5012033	Attached	2024-04-10	Finland	Häggvik, Nötö, Parainen	59.945736	21.754999	6	CMEMS database estimate
submitted: SUB16482554	Monostroma grevillei	DD_85	H5012034	Attached	2024-04-10	Finland	Häggvik, Nötö, Parainen	59.94565	21.755667	6	CMEMS database estimate
submitted: SUB16482554	Monostroma grevillei	DD_94	H5012035	Attached	2024-04-10	Finland	Långnäs, Nötö, Parainen	59.965017	21.748617	6	CMEMS database estimate
submitted: SUB16482554	Monostroma grevillei	DD_95	H5012036	Attached	2024-04-10	Finland	Långnäs, Nötö, Parainen	59.965017	21.748617	6	CMEMS database estimate
submitted: SUB16482554	Monostroma grevillei	DD_87	H5012037	NA	2024-04-11	Finland	Stångörarna, Parainen	60.054137	21.827343	6	CMEMS database estimate
submitted: SUB16482554	Monostroma grevillei	DD_88	H5012038	Attached	2024-04-11	Finland	Stångörarna, Parainen	60.053802	21.828823	6	CMEMS database estimate
submitted: SUB16482554	Monostroma grevillei	DD_96	H5012039	Attached	2024-04-16	Finland	Kopparholm, Parainen	59.964314	21.893701	6	CMEMS database estimate
submitted: SUB16482554	Monostroma grevillei	DD_102	H5012040	Attached	2024-04-16	Finland	Kopparholm, Parainen	59.962708	21.894604	6	CMEMS database estimate
submitted: SUB16482554	Monostroma grevillei	DD_103	H5012041	Attached	2024-04-16	Finland	Kopparholm, Parainen	59.962772	21.894615	6	CMEMS database estimate
submitted: SUB16482554	Monostroma grevillei	DD_104	H5012042	Attached	2024-04-16	Finland	Kopparholm, Parainen	59.963521	21.894297	6	CMEMS database estimate
submitted: SUB16482554	Monostroma grevillei	DD_112	H5012043	Free-floating	2024-04-17	Finland	Stora Hästö, Parainen	60.064675	21.53712	6	CMEMS database estimate
submitted: SUB16482554	Monostroma grevillei	DD_111	H5012044	Free-floating	2024-04-17	Finland	Kälö, Korsholm, Parainen	60.071461	21.362649	6	CMEMS database estimate
submitted: SUB16482554	Monostroma grevillei	DD_108	H5012045	Attached	2024-04-17	Finland	Kälö, Korsholm, Parainen	60.072118	21.362916	6	CMEMS database estimate
submitted: SUB16482554	Monostroma grevillei	DD_110	H5012046	Attached	2024-04-17	Finland	Kälö, Korsholm, Parainen	60.071653	21.362004	6	CMEMS database estimate
submitted: SUB16482554	Monostroma grevillei	DD_119	H5012047	Attached	2024-04-17	Finland	Stora Hästö, Parainen	60.064561	21.539192	6	CMEMS database estimate
submitted: SUB16482554	Monostroma grevillei	DD_121	H5012048	Free-floating	2024-04-18	Finland	Skaget, Storlandet, Parainen	60.02807	21.764584	6	CMEMS database estimate
submitted: SUB16482554	Monostroma grevillei	DD_120	H5012049	Attached	2024-04-18	Finland	Skaget, Storlandet, Parainen	60.02807	21.764584	6	CMEMS database estimate
submitted: SUB16482554	Monostroma grevillei	DD_122	H5012050	Attached	2024-04-18	Finland	Skaget, Storlandet, Parainen	60.02807	21.764584	6	CMEMS database estimate
submitted: SUB16482554	Monostroma grevillei	DD_123	H5012051	Attached	2024-04-18	Finland	Storlandet, Parainen	60.032839	21.776899	6	CMEMS database estimate
submitted: SUB16482554	Monostroma grevillei	DD_137	H5012052	Free-floating	2024-04-27	Finland	Kaupunginranta, Hanko	59.824454	22.984275	6	CMEMS database estimate
submitted: SUB16482554	Monostroma grevillei	DD_125	H5012053	Attached	2024-05-02	Finland	Itimmäinen, Kotka	60.287499	27.34552	3	CMEMS database estimate
submitted: SUB16482554	Monostroma grevillei	DD_127	H5012054	Attached	2024-05-02	Finland	Itimmäinen, Kotka	60.288238	27.346744	3	CMEMS database estimate
submitted: SUB16482554	Monostroma grevillei	DD_131	H5012055	Attached	2024-05-02	Finland	Itimmäinen, Kotka	60.288376	27.346653	3	CMEMS database estimate
submitted: SUB16482554	Monostroma grevillei	DD_132	H5012056	Attached	2024-05-02	Finland	Itimmäinen, Kotka	60.288289	27.346703	3	CMEMS database estimate
submitted: SUB16482554	Monostroma grevillei	DD_133	H5012057	Attached	2024-05-02	Finland	Itälahti, Ulko-Tammio, Hamina	60.348814	27.464206	3	CMEMS database estimate
submitted: SUB16482554	Monostroma grevillei	DD_176	H5012058	Attached	2025-03-12	Finland	Heponiemi, Kustavi	60.48416134	21.43443679	6	CMEMS database estimate
submitted: SUB16482554	Monostroma grevillei	DD_177	H5012059	Attached	2025-03-12	Finland	Heponiemi, Kustavi	60.48416461	21.43453871	6	CMEMS database estimate
submitted: SUB16482554	Monostroma grevillei	DD_178	H5012060	Attached	2025-03-12	Finland	Vuosnainen, Kustavi	60.5072604	21.24680611	6	CMEMS database estimate
submitted: SUB16482554	Monostroma grevillei	DD_179	H5012061	Attached	2025-03-12	Finland	Vuosnainen, Kustavi	60.50731718	21.24659559	6	CMEMS database estimate
submitted: SUB16482554	Monostroma grevillei	DD_182	H5012062	Attached	2025-03-12	Finland	Vuosnainen, Kustavi	60.50729487	21.24648599	6	CMEMS database estimate
submitted: SUB16482554	Monostroma grevillei	DD_188	H5012063	Attached	2025-03-12	Finland	Vuosnainen, Kustavi	60.506833	21.245589	6	CMEMS database estimate
submitted: SUB16482554	Monostroma grevillei	DD_189	H5012064	Attached	2025-03-12	Finland	Vuosnainen, Kustavi	60.507012	21.245169	6	CMEMS database estimate
submitted: SUB16482554	Monostroma grevillei	DD_195	H5012065	Attached	2025-03-19	Finland	Aaholmi, Uusikaupunki	60.803789	21.24372	5	CMEMS database estimate
submitted: SUB16482554	Monostroma grevillei	DD_196	H5012066	Attached	2025-03-19	Finland	Aaholmi, Uusikaupunki	60.80375368	21.24312005	5	CMEMS database estimate
submitted: SUB16482554	Monostroma grevillei	DD_205	H5012067	Attached	2025-03-19	Finland	Aaholmi, Uusikaupunki	60.804379	21.243908	5	CMEMS database estimate
submitted: SUB16482554	Monostroma grevillei	DD_208	H5012068	Attached	2025-03-19	Finland	Ruotsinluoto, Uusikaupunki	60.865995	21.186451	6	CMEMS database estimate
submitted: SUB16482554	Monostroma grevillei	DD_210	H5012069	Free-floating	2025-03-28	Finland	Lehmäsaari, Kotka	60.420478	26.982451	2	CMEMS database estimate
submitted: SUB16482554	Monostroma grevillei	DD_225	H5012070	Attached	2025-04-07	Finland	Rihtniemi, Pyhäranta	61.087672	21.299812	5	CMEMS database estimate
submitted: SUB16482554	Monostroma grevillei	DD_232	H5012071	Attached	2025-04-07	Finland	Rihtniemi, Pyhäranta	61.038948	21.318995	5	CMEMS database estimate
submitted: SUB16482554	Monostroma grevillei	DD_235	H5012072	Attached	2025-04-07	Finland	Rihtniemi, Pyhäranta	61.087995	21.300635	5	CMEMS database estimate
submitted: SUB16482554	Monostroma grevillei	DD_247	H5012073	Attached	2025-04-15	Finland	Hummelskär, Parainen	60.02836	21.711477	6	CMEMS database estimate
submitted: SUB16482554	Monostroma grevillei	DD_249	H5012074	Attached	2025-04-15	Finland	Nötö, Parainen	59.964736	21.748712	6	CMEMS database estimate
submitted: SUB16482554	Monostroma grevillei	DD_253	H5012075	Attached	2025-04-15	Finland	Kopparholm, Parainen	59.963105	21.894574	6	CMEMS database estimate
submitted: SUB16482554	Monostroma grevillei	DD_254	H5012076	Attached	2025-04-15	Finland	Kopparholm, Parainen	59.96326	21.894546	6	CMEMS database estimate
submitted: SUB16482554	Monostroma grevillei	DD_256	H5012077	Attached	2025-04-15	Finland	Storlandet, Parainen	60.03299	21.775393	6	CMEMS database estimate
submitted: SUB16482554	Monostroma grevillei	DD_259	H5012078	Attached	2025-04-15	Finland	Storlandet, Parainen	60.032672	21.776008	6	CMEMS database estimate
submitted: SUB16482554	Monostroma grevillei	DD_261	H5012079	NA	2025-04-15	Finland	Hummelskär, Parainen	60.028333	21.712244	6	CMEMS database estimate
submitted: SUB16482554	Monostroma grevillei	DD_263	H5012080	Attached	2025-04-15	Finland	Hummelskär, Parainen	60.028564	21.712737	6	CMEMS database estimate
submitted: SUB16482554	Monostroma grevillei	DD_264	H5012081	Attached	2025-04-15	Finland	Nötö, Parainen	59.96493	21.748696	6	CMEMS database estimate
submitted: SUB16482554	Monostroma grevillei	DD_267	H5012082	Attached	2025-04-15	Finland	Kopparholm, Parainen	59.962852	21.894712	6	CMEMS database estimate
submitted: SUB16482554	Monostroma grevillei	DD_268	H5012083	Attached	2025-04-15	Finland	Kopparholm, Parainen	59.962597	21.894846	6	CMEMS database estimate
submitted: SUB16482554	Monostroma grevillei	DD_269	H5012084	Attached	2025-04-15	Finland	Storlandet, Parainen	60.032733	21.776976	6	CMEMS database estimate
submitted: SUB16482554	Monostroma grevillei	DD_270	H5012085	Attached	2025-04-15	Finland	Storlandet, Parainen	60.032859	21.777659	6	CMEMS database estimate
submitted: SUB16482554	Monostroma grevillei	DD_273	H5012086	Attached	2025-04-16	Finland	Skogskär, Parainen	60.071803	21.819321	6	CMEMS database estimate
submitted: SUB16482554	Monostroma grevillei	DD_274	H5012087	Attached	2025-04-16	Finland	Östra Gunnkobbarna, Parainen	60.082534	21.741499	6	CMEMS database estimate
submitted: SUB16482554	Monostroma grevillei	DD_278	H5012088	Attached	2025-04-16	Finland	Skogskär, Parainen	60.071403	21.818933	6	CMEMS database estimate
submitted: SUB16482554	Monostroma grevillei	DD_282	H5012089	Attached	2025-04-16	Finland	Östra Gunnkobbarna, Parainen	60.082302	21.740468	6	CMEMS database estimate
submitted: SUB16482554	Monostroma grevillei	DD_285	H5012090	Attached	2025-04-16	Finland	Berghamn, Parainen	60.057251	21.795025	6	CMEMS database estimate
submitted: SUB16482554	Monostroma grevillei	DD_301	H5012091	Attached	2025-04-24	Finland	Ådskär, Kaskinen	62.34305	21.215592	5	CMEMS database estimate
submitted: SUB16482554	Monostroma grevillei	DD_315	H5012092	Attached	2025-04-24	Finland	Ådskär, Kaskinen	62.343006	21.214922	5	CMEMS database estimate
PZ492325	Monostroma grevillei	SV_97	BG	Attached	2019-02-24	Sweden	Bofors camping	58.88168	11.14292	27.8	Direct measurement
Submitted: SUB16485351	Monostroma grevillei	SV_98	BG	Attached	2019-02-24	Sweden	Bofors camping	58.88168	11.14292	27.8	Direct measurement
Submitted: SUB16485351	Monostroma grevillei	SV_101	BG	Attached	2019-03-25	Sweden	Inner Vatterholmen	58.87695	11.11445	33.1	Direct measurement
PZ492327	Monostroma grevillei	SV_105	BG	Attached	2019-03-25	Sweden	Tjärnö	58.88343	11.11667	29.8	Direct measurement
Submitted: SUB16485351	Monostroma grevillei	SV_106	BG	Attached	2019-03-25	Sweden	Tjärnö	58.88343	11.11667	29.8	Direct measurement
Submitted: SUB16485351	Monostroma grevillei	SV_126	BG	Attached	2019-03-28	Sweden	Raftötången	58.7845	11.2098	27.4	Direct measurement
Submitted: SUB16485351	Monostroma grevillei	SV_141.1	BG	Attached	2019-04-01	Sweden	Tanumstrand	58.6721	11.2622	29	Direct measurement
Submitted: SUB16485351	Monostroma grevillei	SV_153	BG	Attached	2019-04-02	Sweden	Jorehed	58.5741	11.3003	28.5	Direct measurement
Submitted: SUB16485351	Monostroma grevillei	SV_157	BG	Attached	2019-04-02	Sweden	Hamburgsund	58.5527	11.2683	29	Direct measurement
Submitted: SUB16485351	Monostroma grevillei	SV_178	BG	Attached	2019-04-02	Sweden	Hunnebostrand	58.4365	11.29	29.7	Direct measurement
Submitted: SUB16485351	Monostroma grevillei	SV_218	BG	Attached	2019-04-06	Sweden	Uddevalla	58.34215	11.90789	18	Direct measurement
Submitted: SUB16485351	Monostroma grevillei	SV_733	BG	Attached	2019	Sweden	Varberg	57.0888	12.2395	15	CMEMS database estimate
Submitted: SUB16485351	Monostroma grevillei	SV_742	BG	Attached	2019	Sweden	Falsterbo	55.3886	12.9302	8	CMEMS database estimate
Submitted: SUB16485351	Monostroma grevillei	SV_744	BG	Attached	2019	Sweden	Falsterbo	55.3886	12.9302	8	CMEMS database estimate
Submitted: SUB16485351	Monostroma grevillei	SV_747	BG	Attached	2019	Sweden	Landskrona	55.8573	12.8517	10	CMEMS database estimate
Submitted: SUB16485351	Monostroma grevillei	LK_1	BG	Attached	2021-03-20	Sweden	Riddersholm	59.71443	19.04759	5	CMEMS database estimate
Submitted: SUB16485351	Kornmannia leptoderma	SV_45	BG	Attached	2019-01-12	Sweden	Fjällbacka strand	58.59184	11.27837	22	CMEMS database estimate
Submitted: SUB16485351	Kornmannia leptoderma	SV_54.1	BG	Attached	2019-01-24	Sweden	Daftö camping	58.9011	11.1953	32.3	Direct measurement
Submitted: SUB16485351	Kornmannia leptoderma	SV_82	BG	Attached	2019-02-13	Sweden	Fjällbacka strand	58.59184	11.27837	0.1	Direct measurement
Submitted: SUB16485351	Kornmannia leptoderma	SV_85	BG	Attached	2019-02-14	Sweden	Hamburgsund	58.5527	11.2683	25.2	Direct measurement
Submitted: SUB16485351	Kornmannia leptoderma	SV_145	BG	Attached	2019-04-01	Sweden	Kämpersvik	58.6445	11.2806	18.7	Direct measurement
Submitted: SUB16485351	Kornmannia leptoderma	SV_149	BG	Attached	2019-04-01	Sweden	Kämpersvik	58.6445	11.2806	18.7	Direct measurement
Submitted: SUB16485351	Kornmannia leptoderma	SV_150	BG	Attached	2019-04-02	Sweden	Jorehed	58.5741	11.3003	28.5	Direct measurement
Submitted: SUB16485351	Kornmannia leptoderma	SV_184.1	BG	Attached	2019-04-03	Sweden	Båleröd	58.8917	11.2005	26.8	Direct measurement
Submitted: SUB16485351	Kornmannia leptoderma	SV_185	BG	Attached	2019-04-03	Sweden	Båleröd	58.8917	11.2005	26.8	Direct measurement
Submitted: SUB16485351	Kornmannia leptoderma	SV_209	BG	Attached	2019-04-06	Sweden	Sotenäs	58.386171	11.310523	26.5	Direct measurement
Submitted: SUB16485351	Kornmannia leptoderma	SV_295	BG	Attached	2019-06-24	Sweden	Fjällbacka strand	58.59184	11.27837	22.7	Direct measurement
Submitted: SUB16485351	Kornmannia leptoderma	SV_307	BG	Attached	2019-06-24	Sweden	Hamburgsunds camping	58.5408	11.2808	21.8	Direct measurement
Submitted: SUB16485351	Kornmannia leptoderma	SV_343	BG	Attached	2019-06-25	Sweden	Sotenäs	58.386171	11.310523	22.3	Direct measurement
Submitted: SUB16485351	Kornmannia leptoderma	SV_345	BG	Attached	2019-06-25	Sweden	Sotenäs	58.386171	11.310523	22.3	Direct measurement
Submitted: SUB16485351	Kornmannia leptoderma	SV_349	BG	Attached	2019-06-25	Sweden	Öldstoft	58.42717	11.42663	22.1	Direct measurement
Submitted: SUB16485351	Kornmannia leptoderma	SV_350	BG	Attached	2019-06-25	Sweden	Öldstoft	58.42717	11.42663	22.1	Direct measurement
Submitted: SUB16485351	Kornmannia leptoderma	SV_352	BG	Attached	2019-06-25	Sweden	Öldstoft	58.42717	11.42663	22.1	Direct measurement
Submitted: SUB16485351	Kornmannia leptoderma	SV_367	BG	Attached	2019-06-26	Sweden	Daftö camping	58.9011	11.1953	18.1	Direct measurement
Submitted: SUB16485351	Kornmannia leptoderma	SV_369	BG	Attached	2019-06-26	Sweden	Daftö camping	58.9011	11.1953	18.1	Direct measurement
Submitted: SUB16485351	Kornmannia leptoderma	SV_370	BG	Attached	2019-06-26	Sweden	Daftö camping	58.9011	11.1953	18.1	Direct measurement
Submitted: SUB16485351	Kornmannia leptoderma	SV_384	BG	Attached	2019-06-27	Sweden	Marstrand	57.88802	11.60786	19.0	Direct measurement
Submitted: SUB16485351	Kornmannia leptoderma	SV_404	BG	Attached	2019-06-27	Sweden	Göteborg	57.70251	11.924699	16.7	Direct measurement
Submitted: SUB16485351	Kornmannia leptoderma	SV_405	BG	Attached	2019-06-27	Sweden	Göteborg	57.70251	11.924699	16.7	Direct measurement
Submitted: SUB16485351	Kornmannia leptoderma	SV_412	BG	Attached	2019-06-27	Sweden	Göteborg	57.70251	11.924699	16.7	Direct measurement
Submitted: SUB16485351	Kornmannia leptoderma	SV_425	BG	Attached	2019-06-28	Sweden	Halmstad	56.6585	12.848496	12.5	Direct measurement
Submitted: SUB16485351	Kornmannia leptoderma	SV_430	BG	Attached	2019-06-28	Sweden	Bua hamn	57.24029	12.11536	18.9	Direct measurement
Submitted: SUB16485351	Kornmannia leptoderma	SV_434	BG	Attached	2019-06-28	Sweden	Grimsholmen	56.841309	12.558527	17.5	Direct measurement
Submitted: SUB16485351	Kornmannia leptoderma	SV_481	BG	Attached	2019-07-06	Sweden	Limnhamn	55.58473	12.91708	14.9	Direct measurement
Submitted: SUB16485351	Kornmannia leptoderma	SV_484	BG	Attached	2019-07-06	Sweden	Limnhamn	55.58473	12.91708	14.9	Direct measurement
Submitted: SUB16485351	Kornmannia leptoderma	SV_533	BG	Attached	2019-07-07	Sweden	Listerby	56.14144	15.37823	7.4	Direct measurement
Submitted: SUB16485351	Kornmannia leptoderma	SV_541	BG	Attached	2019-07-07	Sweden	Hasslö	56.12062	15.46286	7.4	Direct measurement
Submitted: SUB16485351	Kornmannia leptoderma	SV_740	BG	Attached	2019	Sweden	Falsterbo	55.3886	12.9302	8	CMEMS database estimate
OL421475	Kornmannia leptoderma	SV_835	BG	Attached	2020-07-31	Sweden	Båstad	56.45069	12.794201	18.2	Direct measurement
Submitted: SUB16485351	Kornmannia leptoderma	SV_858	BG	Attached	2020-08-05	Sweden	Mörrum	56.14608	14.75349	6.5	Direct measurement
OL421504	Kornmannia leptoderma	SV_867	BG	Attached	2020-08-06	Sweden	Sandhamn	56.0939	15.85512	7.8	Direct measurement
OL421328	Kornmannia leptoderma	NO_49	BG	Attached	2020-07-01	Norway	Skjærhalden	59.08375	11.07095	5.1	Direct measurement
OL421090	Kornmannia leptoderma	DK_2	BG	Attached	2020-07-14	Denmark	Gørlev	55.51778	11.11834	18.1	Direct measurement
OL421091	Kornmannia leptoderma	DK_3	BG	Attached	2020-07-14	Denmark	Gørlev	55.51778	11.11834	18.1	Direct measurement
OL421134	Kornmannia leptoderma	DK_52	BG	Attached	2020-07-15	Denmark	Klippinge	55.37579	12.40067	11.5	Direct measurement
OL421159	Kornmannia leptoderma	DK_78	BG	Attached	2020-07-16	Denmark	Rødbyhavn	54.65572	11.34478	13.5	Direct measurement
OL421179	Kornmannia leptoderma	DK_100	BG	Free-floating	2020-07-17	Denmark	Nykøbing	55.91242	11.66952	17.9	Direct measurement
OL421180	Kornmannia leptoderma	DK_101	BG	Attached	2020-07-17	Denmark	Nykøbing	55.91242	11.66952	17.9	Direct measurement
OL421243	Kornmannia leptoderma	DK_168	BG	Attached	2020-07-23	Denmark	Juelsminde	55.70395	10.02468	24.7	Direct measurement
OL421265	Kornmannia leptoderma	DK_195	BG	Attached	2020-07-24	Denmark	Hejlsminde	55.36041	9.598864	17.7	Direct measurement
Submitted: SUB16485351	Kornmannia leptoderma	DK_220	BG	Attached	2020-07-25	Denmark	Assens Marina	55.26382	9.881778	16.1	Direct measurement
OL421290	Kornmannia leptoderma	DK_224	BG	Attached	2020-07-25	Denmark	Faaborg	55.09476	10.24001	15.3	Direct measurement
